# Sharks and rays have the oldest vertebrate sex chromosome with unique sex determination mechanisms

**DOI:** 10.1101/2025.03.13.642935

**Authors:** Taiki Niwa, Yoshinobu Uno, Yuta Ohishi, Mitsutaka Kadota, Naotaka Aburatani, Itsuki Kiyatake, Daiki Katooka, Michikazu Yorozu, Nobutaka Tsuzuki, Atsushi Toyoda, Wataru Takagi, Masaru Nakamura, Shigehiro Kuraku

## Abstract

Sex determination has been investigated across vertebrate lineages to reveal stepwise evolution of sex chromosomes and diversity of responsible molecular mechanisms. However, these studies hardly encompass cartilaginous fishes deeply isolated from the rest of vertebrates, which hinders the comprehensive view of vertebrate sex determination. Here, we produced chromosome-scale genome assemblies of egg-laying shark species and comparatively investigated genome sequences and transcriptome profiles across diverse cartilaginous fishes. Sex chromosome identification, supported by cytogenetic experiments, elucidated the homology of X chromosomes between sharks and rays as well as an extensively degenerating Y chromosome harboring no male-specific genes. These sex chromosomes scarcely included orthologs of previously documented sex determining genes. Transcriptomic analyses combined with histology of embryonic gonads revealed female-biased expressions of X-linked genes including those implicated in TGF-β and IGF signaling pathways, which are attributed to their incomplete dosage compensation. Our findings indicate that sharks and rays share the oldest vertebrate sex chromosomes that originated around 300 million years ago and the dosage-dependent sex determination mechanism comprised of distinct molecules from other vertebrates. This study highlights the antiquity of sex chromosomes and uniqueness of sex determination mechanisms in sharks and rays, which advance our understanding on evolutionary plasticity of vertebrate sex determination.
