## Supplementary material for "Sharks and rays have the oldest vertebrate sex chromosome with unique sex determination mechanisms": Suppl Table S1A

### Sheet: Sample information
Supplementary Table S1A. Listing of the samples used in genomic or transcriptomic sequencing.
Individual ID	Species	Purpose	Provider	Origin	age
Chipun_m1 (sChipun1)	Chiloscyllium punctatum	genome assembly, whole genome resequencing	Osaka Aquarium Kaiyukan	captive breed	juvenile (total length: ~20 cm)
Chipun_m2	Chiloscyllium punctatum	whole genome resequencing	Enoshima Aquarium	captive breed	juvenile (total length: ~20 cm)
Chipun_m3	Chiloscyllium punctatum	whole genome resequencing	Maxell Aqua Park Shinagawa	captive breed	embyo (stage 34)
Chipun_f1	Chiloscyllium punctatum	whole genome resequencing	Osaka Aquarium Kaiyukan	captive breed	juvenile (total length: ~20 cm)
Chipun_f2	Chiloscyllium punctatum	whole genome resequencing	Enoshima Aquarium	captive breed	juvenile (total length: ~20 cm)
Chipun_f3	Chiloscyllium punctatum	whole genome resequencing	Maxell Aqua Park Shinagawa	captive breed	embyo (stage 34)
Chipun_Y_m1	Chiloscyllium punctatum	Chromosome dissection followed by sequencing	Osaka Aquarium Kaiyukan	captive breed	embryo (stage 30)
Chipun_juvenile_m1	Chiloscyllium punctatum	RNA sequencing	-	commercial pet supplier	juvenile (total length: 45 cm)
Chipun_juvenile_m2	Chiloscyllium punctatum	RNA sequencing	-	commercial pet supplier	juvenile (total length: 30 cm)
Chipun_juvenile_m3	Chiloscyllium punctatum	RNA sequencing	-	commercial pet supplier	juvenile (total length: 45 cm)
Chipun_juvenile_f1	Chiloscyllium punctatum	RNA sequencing	-	commercial pet supplier	juvenile (total length: 40 cm)
Chipun_juvenile_f2	Chiloscyllium punctatum	RNA sequencing	-	commercial pet supplier	juvenile (total length: 40 cm)
Chipun_juvenile_f3	Chiloscyllium punctatum	RNA sequencing	-	commercial pet supplier	juvenile (total length: 40 cm)
Chipun_gonad_m1	Chiloscyllium punctatum	RNA sequencing	Osaka Aquarium Kaiyukan	captive breed	embryo (stage 31)
Chipun_gonad_m2	Chiloscyllium punctatum	RNA sequencing	Osaka Aquarium Kaiyukan	captive breed	embryo (stage 31)
Chipun_gonad_m3	Chiloscyllium punctatum	RNA sequencing	Osaka Aquarium Kaiyukan	captive breed	embryo (stage 31)
Chipun_gonad_m4	Chiloscyllium punctatum	RNA sequencing	Osaka Aquarium Kaiyukan	captive breed	embryo (stage 31)
Chipun_gonad_m5	Chiloscyllium punctatum	RNA sequencing	Osaka Aquarium Kaiyukan	captive breed	embryo (stage 31)
Chipun_gonad_m6	Chiloscyllium punctatum	RNA sequencing	Osaka Aquarium Kaiyukan	captive breed	embryo (stage 31)
Chipun_gonad_f1	Chiloscyllium punctatum	RNA sequencing	Osaka Aquarium Kaiyukan	captive breed	embryo (stage 31)
Chipun_gonad_f2	Chiloscyllium punctatum	RNA sequencing	Osaka Aquarium Kaiyukan	captive breed	embryo (stage 31)
Chipun_gonad_f3	Chiloscyllium punctatum	RNA sequencing	Osaka Aquarium Kaiyukan	captive breed	embryo (stage 31)
Chipun_gonad_f4	Chiloscyllium punctatum	RNA sequencing	Osaka Aquarium Kaiyukan	captive breed	embryo (stage 31)
Chipun_gonad_f5	Chiloscyllium punctatum	RNA sequencing	Osaka Aquarium Kaiyukan	captive breed	embryo (stage 31)
Chipun_gonad_f6	Chiloscyllium punctatum	RNA sequencing	Osaka Aquarium Kaiyukan	captive breed	embryo (stage 31)
Scytor_f1 (sScyTor2)	Scyliorhinus torazame	genome assembly, whole genome resequencing	AORI, University of Tokyo, Ibaraki Prefectural Oarai Aquarium	Oarai, Ibaraki, Japan	adult
Scytor_f2	Scyliorhinus torazame	whole genome resequencing	Shimoda Aquarium	captive breed	juvenile (~20 cm)
Scytor_m1	Scyliorhinus torazame	whole genome resequencing	RIKEN BDR	Ibaraki, Japan	adult
Scytor_m2	Scyliorhinus torazame	whole genome resequencing	Shimoda Aquarium	captive breed	juvenile (~20 cm)
Scytor_liver_m1	Scyliorhinus torazame	RNA sequencing	AORI, University of Tokyo	captive breed	embryo (just before hatching)
Scytor_liver_m2	Scyliorhinus torazame	RNA sequencing	AORI, University of Tokyo	captive breed	embryo (just before hatching)
Scytor_liver_m3	Scyliorhinus torazame	RNA sequencing	AORI, University of Tokyo	captive breed	embryo (just before hatching)
Scytor_liver_f1	Scyliorhinus torazame	RNA sequencing	AORI, University of Tokyo	captive breed	embryo (just before hatching)
Scytor_liver_f2	Scyliorhinus torazame	RNA sequencing	AORI, University of Tokyo	captive breed	embryo (just before hatching)
Scytor_liver_f3	Scyliorhinus torazame	RNA sequencing	AORI, University of Tokyo	captive breed	embryo (just before hatching)
Hemaka_m1	Hemitrygon akajei	whole genome resequencing	Ushimado Marine Institute, Okayama University	Kinkai bay, Setouchi, Okayama, Japan	juvenile (disk width: 37 cm)
Hemaka_m2	Hemitrygon akajei	whole genome resequencing	-	commercial pet supplier	juvenile (disk width: 20 cm)
Hemaka_f1	Hemitrygon akajei	whole genome resequencing	Ushimado Marine Institute, Okayama University	Kinkai bay, Setouchi, Okayama, Japan	juvenile (disk width: 37 cm)
Hemaka_f2	Hemitrygon akajei	whole genome resequencing	AORI, University of Tokyo	Yokosuka, Kanagawa, Japan	adult (disk width: 59 cm)
Hemaka_liver_m1	Hemitrygon akajei	RNA sequencing	AORI, University of Tokyo	Ushimado bay, Setouchi, Okayama, Japan	juvenile (disk width: 30 cm)
Hemaka_liver_m2	Hemitrygon akajei	RNA sequencing	AORI, University of Tokyo	Ushimado bay, Setouchi, Okayama, Japan	adult (disk width: 46 cm)
Hemaka_liver_m3	Hemitrygon akajei	RNA sequencing	AORI, University of Tokyo	Ushimado bay, Setouchi, Okayama, Japan	juvenile (disk width: 27 cm)
Hemaka_liver_f1	Hemitrygon akajei	RNA sequencing	AORI, University of Tokyo	Ushimado bay, Setouchi, Okayama, Japan	adult (disk width: 47 cm)
Hemaka_liver_f2	Hemitrygon akajei	RNA sequencing	AORI, University of Tokyo	Ushimado bay, Setouchi, Okayama, Japan	adult (disk width: 55 cm)
Hemaka_liver_f3	Hemitrygon akajei	RNA sequencing	AORI, University of Tokyo	Ushimado bay, Setouchi, Okayama, Japan	juvenile (disk width: 24 cm)
Calmil_m1	Callorhinchus milii	whole genome resequencing	AORI, University of Tokyo	Western port bay, Victoria, Australia	adult (total length: 71 cm)
Calmil_m2	Callorhinchus milii	whole genome resequencing	AORI, University of Tokyo	Western port bay, Victoria, Australia	adult (total length: 69 cm)
Calmil_m3	Callorhinchus milii	whole genome resequencing	AORI, University of Tokyo	Western port bay, Victoria, Australia	adult (total length: 68 cm)
Calmil_f1	Callorhinchus milii	whole genome resequencing	AORI, University of Tokyo	Western port bay, Victoria, Australia	adult (total length: 87 cm)
Calmil_f2	Callorhinchus milii	whole genome resequencing	AORI, University of Tokyo	Western port bay, Victoria, Australia	adult (total length: 80 cm)
Calmil_f3	Callorhinchus milii	whole genome resequencing	AORI, University of Tokyo	Western port bay, Victoria, Australia	adult (total length: 93 cm)
