## Supplementary material for "Sharks and rays have the oldest vertebrate sex chromosome with unique sex determination mechanisms": Suppl Table S1B

### Sheet: Genome sequencing
Supplementary Table S1B. Listing of genomic sequencing reads.
Purpose	Species	Sex	Individual	Extraction method	Outsourcing	Library Prep	Sequencing technologies	Tissue
genome assembly	Chiloscyllium punctatum	male	Chipun_m1 (sChiPun1)	Nucleobond AXG	Kazusa DNA Research Institute	SMRTbell Express Template Prep Kit 2.0	WGS (PacBio HiFi)	liver
genome assembly	Scyliorhinus torazame	female	Scytor_f1 (sScyTor2)	Nucleobond AXG	National Institute of Genetics (PAGS)	SMRTbell Express Template Prep Kit 2.1	WGS (PacBio HiFi)	blood
genome assembly	Chiloscyllium punctatum	male	Chipun_m1 (sChipun1)	-	-	iconHi-C protocol (Kadota et al., 2019, 2020)	Hi-C (illumina HiSeq X)	liver
genome assembly	Scyliorhinus torazame	female	Scytor_f1 (sScyTor2)	-	-	iconHi-C protocol (Kadota et al., 2019, 2020)	Hi-C (illumina HiSeq X)	muscle
Y chromosome identification	Chiloscyllium punctatum	male	Chipun_Y_m1	-	-	KAPA LTP DNA preaparation kit	Chromosome dissection followed by sequencing	fibroblast
Y chromosome identification	Chiloscyllium punctatum	male	Chipun_Y_m2	-	-	KAPA LTP DNA preaparation kit	Chromosome dissection followed by sequencing	fibroblast
Y chromosome identification	Chiloscyllium punctatum	male	Chipun_Y_m3	-	-	KAPA LTP DNA preaparation kit	Chromosome dissection followed by sequencing	fibroblast
sex chromosome identification	Chiloscyllium punctatum	male	Chipun_m2	Monarch Genomic DNA Purification Kit	Novogene Co. Ltd.	-	WGS (illumina NovaSeq 6000)	muscle
sex chromosome identification	Chiloscyllium punctatum	male	Chipun_m3	Monarch Genomic DNA Purification Kit	Novogene Co. Ltd.	-	WGS (illumina NovaSeq 6000)	muscle
sex chromosome identification	Chiloscyllium punctatum	female	Chipun_f1	Phenol/chloroform	-	KAPA LTP DNA preaparation kit	WGS (illumina HiSeq 1500)	muscle
sex chromosome identification	Chiloscyllium punctatum	female	Chipun_f1	Phenol/chloroform	-	KAPA LTP DNA preaparation kit	WGS (illumina HiSeq 1500)	muscle
sex chromosome identification	Chiloscyllium punctatum	female	Chipun_f1	Phenol/chloroform	-	KAPA LTP DNA preaparation kit	WGS (illumina HiSeq 1500)	muscle
sex chromosome identification	Chiloscyllium punctatum	female	Chipun_f1	Phenol/chloroform	-	KAPA LTP DNA preaparation kit	WGS (illumina HiSeq 1500)	muscle
sex chromosome identification	Chiloscyllium punctatum	female	Chipun_f2	Monarch Genomic DNA Purification Kit	Novogene Co. Ltd.	-	WGS (illumina NovaSeq 6000)	muscle
sex chromosome identification	Chiloscyllium punctatum	female	Chipun_f3	Monarch Genomic DNA Purification Kit	Novogene Co. Ltd.	-	WGS (illumina NovaSeq 6000)	muscle
sex chromosome identification	Scyliorhinus torazame	male	Scytor_m1	Nucleobond AXG	Novogene Co. Ltd.	-	WGS (illumina NovaSeq 6000)	blood
sex chromosome identification	Scyliorhinus torazame	male	Scytor_m2	Monarch Genomic DNA Purification Kit	Novogene Co. Ltd.	-	WGS (illumina NovaSeq 6000)	muscle
sex chromosome identification	Scyliorhinus torazame	blood	Scytor_f1 (sScyTor2)	Qiagen DNeasy	Novogene Co. Ltd.	-	WGS (illumina NovaSeq 6000)	muscle
sex chromosome identification	Scyliorhinus torazame	female	Scytor_f2	Monarch Genomic DNA Purification Kit	Novogene Co. Ltd.	-	WGS (illumina NovaSeq 6000)	muscle
sex chromosome identification	Hemitrygon akajei	male	Hemaka_m1	Nucleobond AXG	-	KAPA LTP DNA preaparation kit	WGS (illumina HiSeq X)	liver
sex chromosome identification	Hemitrygon akajei	male	Hemaka_m1	Nucleobond AXG	Novogene Co. Ltd.	-	WGS (illumina NovaSeq 6000)	liver
sex chromosome identification	Hemitrygon akajei	male	Hemaka_m2	Monarch Genomic DNA Purification Kit	Novogene Co. Ltd.	-	WGS (illumina NovaSeq 6000)	muscle
sex chromosome identification	Hemitrygon akajei	female	Hemaka_f1	Nucleobond AXG	-	KAPA LTP DNA preaparation kit	WGS (illumina HiSeq X)	liver
sex chromosome identification	Hemitrygon akajei	female	Hemaka_f1	Nucleobond AXG	Novogene Co. Ltd.	-	WGS (illumina NovaSeq 6000)	liver
sex chromosome identification	Hemitrygon akajei	female	Hemaka_f2	Monarch Genomic DNA Purification Kit	Novogene Co. Ltd.	-	WGS (illumina NovaSeq 6000)	liver
sex chromosome identification	Callorhinchus milii	male	Calmil_m1	Monarch Genomic DNA Purification Kit	Novogene Co. Ltd.	-	WGS (illumina NovaSeq 6000)	spleen
sex chromosome identification	Callorhinchus milii	male	Calmil_m2	Monarch Genomic DNA Purification Kit	Novogene Co. Ltd.	-	WGS (illumina NovaSeq 6000)	spleen
sex chromosome identification	Callorhinchus milii	male	Calmil_m3	Monarch Genomic DNA Purification Kit	Novogene Co. Ltd.	-	WGS (illumina NovaSeq 6000)	spleen
sex chromosome identification	Callorhinchus milii	female	Calmil_f1	Monarch Genomic DNA Purification Kit	Novogene Co. Ltd.	-	WGS (illumina NovaSeq 6000)	spleen
sex chromosome identification	Callorhinchus milii	female	Calmil_f2	Monarch Genomic DNA Purification Kit	Novogene Co. Ltd.	-	WGS (illumina NovaSeq 6000)	spleen
sex chromosome identification	Callorhinchus milii	female	Calmil_f3	Monarch Genomic DNA Purification Kit	Novogene Co. Ltd.	-	WGS (illumina NovaSeq 6000)	spleen
