## Supplementary material for "Sharks and rays have the oldest vertebrate sex chromosome with unique sex determination mechanisms": Suppl Table S1C

### Sheet: RNA sequencing
Supplementary Table S1C. Listing of transcriptomic sequencing reads.
Purpose	Species	Sex	Individual	Tissue	Outsourcing	Extraction method	Library Prep	Sequencing platform
examination of dosage compensation	Chiloscyllium punctatum	male	Chipun_juvenile_male1	liver	Azenta, Inc.	TRIzol	TruSeq Stranded mRNA Prep kit	HiSeq X
examination of dosage compensation	Chiloscyllium punctatum	male	Chipun_juvenile_male2	liver	Azenta, Inc.	TRIzol	TruSeq Stranded mRNA Prep kit	HiSeq X
examination of dosage compensation	Chiloscyllium punctatum	male	Chipun_juvenile_male3	liver	Azenta, Inc.	TRIzol	TruSeq Stranded mRNA Prep kit	HiSeq X
examination of dosage compensation	Chiloscyllium punctatum	female	Chipun_juvenile_female1	liver	Azenta, Inc.	TRIzol	TruSeq Stranded mRNA Prep kit	HiSeq X
examination of dosage compensation	Chiloscyllium punctatum	female	Chipun_juvenile_female2	liver	Azenta, Inc.	TRIzol	TruSeq Stranded mRNA Prep kit	HiSeq X
examination of dosage compensation	Chiloscyllium punctatum	female	Chipun_juvenile_female3	liver	Azenta, Inc.	TRIzol	TruSeq Stranded mRNA Prep kit	HiSeq X
expression analysis of juvenile gonads, gene model construction	Chiloscyllium punctatum	female	Chipun_juvenile_female1	ovary	Azenta, Inc.	TRIzol	TruSeq Stranded mRNA Prep kit	HiSeq X
expression analysis of juvenile gonads, gene model construction	Chiloscyllium punctatum	female	Chipun_juvenile_female2	ovary	Azenta, Inc.	TRIzol	TruSeq Stranded mRNA Prep kit	HiSeq X
expression analysis of juvenile gonads, gene model construction	Chiloscyllium punctatum	female	Chipun_juvenile_female3	ovary	Azenta, Inc.	TRIzol	TruSeq Stranded mRNA Prep kit	HiSeq X
expression analysis of juvenile gonads, gene model construction	Chiloscyllium punctatum	male	Chipun_juvenile_male1	testis	Azenta, Inc.	TRIzol	TruSeq Stranded mRNA Prep kit	HiSeq X
expression analysis of juvenile gonads, gene model construction	Chiloscyllium punctatum	male	Chipun_juvenile_male2	testis	Azenta, Inc.	TRIzol	TruSeq Stranded mRNA Prep kit	HiSeq X
expression analysis of juvenile gonads, gene model construction	Chiloscyllium punctatum	male	Chipun_juvenile_male3	testis	Azenta, Inc.	TRIzol	TruSeq Stranded mRNA Prep kit	HiSeq X
examination of dosage compensation	Scyliorhinus torazame	male	Scytor_liver_m1	liver	Novogene Co. Ltd.	TRIzol	-	NovaSeq 6000
examination of dosage compensation	Scyliorhinus torazame	male	Scytor_liver_m2	liver	Novogene Co. Ltd.	TRIzol	-	NovaSeq 6000
examination of dosage compensation	Scyliorhinus torazame	male	Scytor_liver_m3	liver	Novogene Co. Ltd.	TRIzol	-	NovaSeq 6000
examination of dosage compensation	Scyliorhinus torazame	female	Scytor_liver_f1	liver	Novogene Co. Ltd.	TRIzol	-	NovaSeq 6000
examination of dosage compensation	Scyliorhinus torazame	female	Scytor_liver_f2	liver	Novogene Co. Ltd.	TRIzol	-	NovaSeq 6000
examination of dosage compensation	Scyliorhinus torazame	female	Scytor_liver_f3	liver	Novogene Co. Ltd.	TRIzol	-	NovaSeq 6000
examination of dosage compensation	Hemitrygon akajei	male	Hemaka_liver_m1	liver	Novogene Co. Ltd.	ISOGEN	-	NovaSeq 6000
examination of dosage compensation	Hemitrygon akajei	male	Hemaka_liver_m2	liver	Novogene Co. Ltd.	ISOGEN	-	NovaSeq 6000
examination of dosage compensation	Hemitrygon akajei	male	Hemaka_liver_m3	liver	Novogene Co. Ltd.	ISOGEN	-	NovaSeq 6000
examination of dosage compensation	Hemitrygon akajei	female	Hemaka_liver_f1	liver	Novogene Co. Ltd.	ISOGEN	-	NovaSeq 6000
examination of dosage compensation	Hemitrygon akajei	female	Hemaka_liver_f2	liver	Novogene Co. Ltd.	ISOGEN	-	NovaSeq 6000
examination of dosage compensation	Hemitrygon akajei	female	Hemaka_liver_f3	liver	Novogene Co. Ltd.	ISOGEN	-	NovaSeq 6000
expression analysis of embryonic gonads	Chiloscyllium punctatum	male	Chipun_gonad_m1	developing gonad	Azenta, Inc.	Direct-zol	TruSeq Stranded mRNA Prep kit	HiSeq X
expression analysis of embryonic gonads	Chiloscyllium punctatum	male	Chipun_gonad_m2	developing gonad	Azenta, Inc.	Direct-zol	TruSeq Stranded mRNA Prep kit	HiSeq X
expression analysis of embryonic gonads	Chiloscyllium punctatum	male	Chipun_gonad_m3	developing gonad	Azenta, Inc.	Direct-zol	TruSeq Stranded mRNA Prep kit	HiSeq X
expression analysis of embryonic gonads	Chiloscyllium punctatum	male	Chipun_gonad_m4	developing gonad	Azenta, Inc.	Direct-zol	TruSeq Stranded mRNA Prep kit	HiSeq X
expression analysis of embryonic gonads	Chiloscyllium punctatum	male	Chipun_gonad_m5	developing gonad	Azenta, Inc.	Direct-zol	TruSeq Stranded mRNA Prep kit	HiSeq X
expression analysis of embryonic gonads	Chiloscyllium punctatum	male	Chipun_gonad_m6	developing gonad	Azenta, Inc.	Direct-zol	TruSeq Stranded mRNA Prep kit	HiSeq X
expression analysis of embryonic gonads	Chiloscyllium punctatum	female	Chipun_gonad_f1	developing gonad	Azenta, Inc.	Direct-zol	TruSeq Stranded mRNA Prep kit	HiSeq X
expression analysis of embryonic gonads	Chiloscyllium punctatum	female	Chipun_gonad_f2	developing gonad	Azenta, Inc.	Direct-zol	TruSeq Stranded mRNA Prep kit	HiSeq X
expression analysis of embryonic gonads	Chiloscyllium punctatum	female	Chipun_gonad_f3	developing gonad	Azenta, Inc.	Direct-zol	TruSeq Stranded mRNA Prep kit	HiSeq X
expression analysis of embryonic gonads	Chiloscyllium punctatum	female	Chipun_gonad_f4	developing gonad	Azenta, Inc.	Direct-zol	TruSeq Stranded mRNA Prep kit	HiSeq X
expression analysis of embryonic gonads	Chiloscyllium punctatum	female	Chipun_gonad_f5	developing gonad	Azenta, Inc.	Direct-zol	TruSeq Stranded mRNA Prep kit	HiSeq X
