## Supplementary material for "Sharks and rays have the oldest vertebrate sex chromosome with unique sex determination mechanisms": Suppl Table S1D

### Sheet: public whole genome
Supplementary Table S1D. Listing of genomic sequencing reads adopted from public databases.
ID	Data source	Species	Sex	total sequence length (used)
DRR111842	NCBI SRA	Chiloscyllium punctatum	male	33.53 Gb
DRR111843	NCBI SRA	Chiloscyllium punctatum	male	35.76 Gb
DRR111844	NCBI SRA	Chiloscyllium punctatum	male	28.68 Gb
DRR111845	NCBI SRA	Chiloscyllium punctatum	male	29.67 Gb
sAmbRad1 (Illumina)	VGP GenomeArk	Amblyraja radiata	male	233.7 Gb
sAmbRad2 (Illumina)	VGP GenomeArk	Amblyraja radiata	male	127.25 Gb
sAmbRad3 (Illumina)	VGP GenomeArk	Amblyraja radiata	female	127.80 Gb
sAmbRad4 (Illumina)	VGP GenomeArk	Amblyraja radiata	female	121.52 Gb
sAmbRad5 (Illumina)	VGP GenomeArk	Amblyraja radiata	male	158.25 Gb
sPriPec2 (10x)	VGP GenomeArk	Pristis pectinata	female	183.73 Gb
SRR21003455	NCBI SRA	Pristis pectinata	male	111.6 Gb
SRR20681940	NCBI SRA	Pristis pectinata	male	55.4 Gb
SRR20823549	NCBI SRA	Isurus oxyrinchus	male	117.22 Gb
SRR20823550	NCBI SRA	Isurus oxyrinchus	male	31.67 Gb
sHemOce2 (Illumina)	VGP GenomeArk	Hemiscyllium ocellatum	female	301.19 Gb
sHemOce3 (Illumina)	VGP GenomeArk	Hemiscyllium ocellatum	male	321.53 Gb
