## Supplementary material for "Sharks and rays have the oldest vertebrate sex chromosome with unique sex determination mechanisms": Suppl Table S1E

### Sheet: public RNA-seq
Supplementary Table S1E. Listing of transcriptomic sequencing reads adopted from public databases.
SRA ID	Purpose	Species	Tissue	Reference
SRR10998458	gene model construction	Isurus oxyrinchus	liver	Domingues et al., Genomics 112, 4817–4826, 2020
SRR10998459	gene model construction	Isurus oxyrinchus	liver	Domingues et al., Genomics 112, 4817–4826, 2020
SRR10998460	gene model construction	Isurus oxyrinchus	liver	Domingues et al., Genomics 112, 4817–4826, 2020
SRR10998461	gene model construction	Isurus oxyrinchus	liver	Domingues et al., Genomics 112, 4817–4826, 2020
SRR10998462	gene model construction	Isurus oxyrinchus	eye	Domingues et al., Genomics 112, 4817–4826, 2020
SRR10998463	gene model construction	Isurus oxyrinchus	eye	Domingues et al., Genomics 112, 4817–4826, 2020
SRR10998464	gene model construction	Isurus oxyrinchus	eye	Domingues et al., Genomics 112, 4817–4826, 2020
DRR111715	gene model construction	Chiloscyllium punctatum	juvenile liver	Hara, Y et al., Nat. Ecol. Evol. 2, 1761–1771, 2018
DRR111716	gene model construction	Chiloscyllium punctatum	juvenile pancreas	Hara, Y et al., Nat. Ecol. Evol. 2, 1761–1771, 2018
DRR111717	gene model construction	Chiloscyllium punctatum	juvenile muscle	Hara, Y et al., Nat. Ecol. Evol. 2, 1761–1771, 2018
DRR111718	gene model construction	Chiloscyllium punctatum	juvenile brain	Hara, Y et al., Nat. Ecol. Evol. 2, 1761–1771, 2018
DRR111719	gene model construction	Chiloscyllium punctatum	juvenile eye	Hara, Y et al., Nat. Ecol. Evol. 2, 1761–1771, 2018
DRR111720	gene model construction	Chiloscyllium punctatum	juvenile brain	Hara, Y et al., Nat. Ecol. Evol. 2, 1761–1771, 2018
DRR111721	gene model construction	Chiloscyllium punctatum	stage 22.5 whole embryo	Hara, Y et al., Nat. Ecol. Evol. 2, 1761–1771, 2018
DRR111722	gene model construction	Chiloscyllium punctatum	stage 29 embryo head	Hara, Y et al., Nat. Ecol. Evol. 2, 1761–1771, 2018
DRR111723	gene model construction	Chiloscyllium punctatum	stage 29 embryo caudal	Hara, Y et al., Nat. Ecol. Evol. 2, 1761–1771, 2018
DRR111724	gene model construction	Chiloscyllium punctatum	stage 28 embryo cloaca	Hara, Y et al., Nat. Ecol. Evol. 2, 1761–1771, 2018
DRR111725	gene model construction	Chiloscyllium punctatum	stage 28 tail stem	Hara, Y et al., Nat. Ecol. Evol. 2, 1761–1771, 2018
DRR111726	gene model construction	Chiloscyllium punctatum	stage 28 tail tip	Hara, Y et al., Nat. Ecol. Evol. 2, 1761–1771, 2018
DRR111727	gene model construction	Chiloscyllium punctatum	stage 26 whole embryo	Hara, Y et al., Nat. Ecol. Evol. 2, 1761–1771, 2018
DRR111728	gene model construction	Chiloscyllium punctatum	stage 26 whole embryo	Hara, Y et al., Nat. Ecol. Evol. 2, 1761–1771, 2018
DRR111729	gene model construction	Chiloscyllium punctatum	juvenile stomach	Hara, Y et al., Nat. Ecol. Evol. 2, 1761–1771, 2018
DRR111730	gene model construction	Chiloscyllium punctatum	juvenile rectum	Hara, Y et al., Nat. Ecol. Evol. 2, 1761–1771, 2018
DRR111731	gene model construction	Chiloscyllium punctatum	juvenile intestine	Hara, Y et al., Nat. Ecol. Evol. 2, 1761–1771, 2018
DRR111732	gene model construction	Chiloscyllium punctatum	juvenile liver	Hara, Y et al., Nat. Ecol. Evol. 2, 1761–1771, 2018
DRR111733	gene model construction	Chiloscyllium punctatum	juvenile spleen	Hara, Y et al., Nat. Ecol. Evol. 2, 1761–1771, 2018
DRR111734	gene model construction	Chiloscyllium punctatum	juvenile gill	Hara, Y et al., Nat. Ecol. Evol. 2, 1761–1771, 2018
DRR111735	gene model construction	Chiloscyllium punctatum	juvenile telencephalon	Hara, Y et al., Nat. Ecol. Evol. 2, 1761–1771, 2018
DRR111736	gene model construction	Chiloscyllium punctatum	juvenile metencephalon	Hara, Y et al., Nat. Ecol. Evol. 2, 1761–1771, 2018
DRR111737	gene model construction	Chiloscyllium punctatum	juvenile optic tectum	Hara, Y et al., Nat. Ecol. Evol. 2, 1761–1771, 2018
DRR111738	gene model construction	Chiloscyllium punctatum	juvenile diencephalon without pituitary	Hara, Y et al., Nat. Ecol. Evol. 2, 1761–1771, 2018
DRR111739	gene model construction	Chiloscyllium punctatum	juvenile pituitary	Hara, Y et al., Nat. Ecol. Evol. 2, 1761–1771, 2018
DRR111740	gene model construction	Chiloscyllium punctatum	juvenile medulla oblongata	Hara, Y et al., Nat. Ecol. Evol. 2, 1761–1771, 2018
DRR111741	gene model construction	Chiloscyllium punctatum	juvenile eye	Hara, Y et al., Nat. Ecol. Evol. 2, 1761–1771, 2018
DRR111742	gene model construction	Chiloscyllium punctatum	juvenile olfactory sac	Hara, Y et al., Nat. Ecol. Evol. 2, 1761–1771, 2018
DRR111743	gene model construction	Chiloscyllium punctatum	juvenile heart	Hara, Y et al., Nat. Ecol. Evol. 2, 1761–1771, 2018
DRR111744	gene model construction	Chiloscyllium punctatum	juvenile pancreas	Hara, Y et al., Nat. Ecol. Evol. 2, 1761–1771, 2018
DRR111745	gene model construction	Chiloscyllium punctatum	juvenile kidney	Hara, Y et al., Nat. Ecol. Evol. 2, 1761–1771, 2018
DRR111772	gene model construction	Scyliorhinus torazame	stage_26_whole_embryo	Hara, Y et al., Nat. Ecol. Evol. 2, 1761–1771, 2018
DRR111773	gene model construction	Scyliorhinus torazame	stage_26_whole_embryo	Hara, Y et al., Nat. Ecol. Evol. 2, 1761–1771, 2018
DRR111774	gene model construction	Scyliorhinus torazame	stage_29_whole_embryo	Hara, Y et al., Nat. Ecol. Evol. 2, 1761–1771, 2018
DRR111775	gene model construction	Scyliorhinus torazame	stage_29_whole_embryo	Hara, Y et al., Nat. Ecol. Evol. 2, 1761–1771, 2018
DRR111776	gene model construction	Scyliorhinus torazame	stage_29_whole_embryo	Hara, Y et al., Nat. Ecol. Evol. 2, 1761–1771, 2018
DRR111777	gene model construction	Scyliorhinus torazame	adult_gill	Hara, Y et al., Nat. Ecol. Evol. 2, 1761–1771, 2018
DRR111778	gene model construction	Scyliorhinus torazame	adult_telencephalon	Hara, Y et al., Nat. Ecol. Evol. 2, 1761–1771, 2018
DRR111779	gene model construction	Scyliorhinus torazame	adult_metencephalon	Hara, Y et al., Nat. Ecol. Evol. 2, 1761–1771, 2018
DRR111780	gene model construction	Scyliorhinus torazame	adult_medulla_oblongata	Hara, Y et al., Nat. Ecol. Evol. 2, 1761–1771, 2018
DRR111781	gene model construction	Scyliorhinus torazame	adult_atrium_of_the_heart	Hara, Y et al., Nat. Ecol. Evol. 2, 1761–1771, 2018
DRR111782	gene model construction	Scyliorhinus torazame	adult_stomach	Hara, Y et al., Nat. Ecol. Evol. 2, 1761–1771, 2018
DRR111783	gene model construction	Scyliorhinus torazame	adult_pancreas	Hara, Y et al., Nat. Ecol. Evol. 2, 1761–1771, 2018
DRR111784	gene model construction	Scyliorhinus torazame	adult_spleen	Hara, Y et al., Nat. Ecol. Evol. 2, 1761–1771, 2018
DRR111785	gene model construction	Scyliorhinus torazame	adult_ovary	Hara, Y et al., Nat. Ecol. Evol. 2, 1761–1771, 2018
DRR111786	gene model construction	Scyliorhinus torazame	adult_intestine	Hara, Y et al., Nat. Ecol. Evol. 2, 1761–1771, 2018
DRR111787	gene model construction	Scyliorhinus torazame	adult_rectum	Hara, Y et al., Nat. Ecol. Evol. 2, 1761–1771, 2018
DRR111788	gene model construction	Scyliorhinus torazame	adult_liver	Hara, Y et al., Nat. Ecol. Evol. 2, 1761–1771, 2018
DRR111789	gene model construction	Scyliorhinus torazame	adult_kidney	Hara, Y et al., Nat. Ecol. Evol. 2, 1761–1771, 2018
DRR111790	gene model construction	Scyliorhinus torazame	adult_optic_tectum	Hara, Y et al., Nat. Ecol. Evol. 2, 1761–1771, 2018
DRR111791	gene model construction	Scyliorhinus torazame	adult_pituitary_without_ventral_lobe	Hara, Y et al., Nat. Ecol. Evol. 2, 1761–1771, 2018
DRR111792	gene model construction	Scyliorhinus torazame	adult_hypothalamus	Hara, Y et al., Nat. Ecol. Evol. 2, 1761–1771, 2018
DRR111793	gene model construction	Scyliorhinus torazame	adult_olfactory_sac	Hara, Y et al., Nat. Ecol. Evol. 2, 1761–1771, 2018
DRR111794	gene model construction	Scyliorhinus torazame	adult_gallbladder	Hara, Y et al., Nat. Ecol. Evol. 2, 1761–1771, 2018
DRR111795	gene model construction	Scyliorhinus torazame	adult_eye	Hara, Y et al., Nat. Ecol. Evol. 2, 1761–1771, 2018
DRR111796	gene model construction	Scyliorhinus torazame	adult_ampullae_of_lorenzini	Hara, Y et al., Nat. Ecol. Evol. 2, 1761–1771, 2018
DRR111797	gene model construction	Scyliorhinus torazame	adult_testis	Hara, Y et al., Nat. Ecol. Evol. 2, 1761–1771, 2018
DRR111798	gene model construction	Scyliorhinus torazame	adult_kidney	Hara, Y et al., Nat. Ecol. Evol. 2, 1761–1771, 2018
DRR111799	gene model construction	Scyliorhinus torazame	adult_leydig_organ	Hara, Y et al., Nat. Ecol. Evol. 2, 1761–1771, 2018
DRR111800	gene model construction	Scyliorhinus torazame	adult_epididymis	Hara, Y et al., Nat. Ecol. Evol. 2, 1761–1771, 2018
DRR111801	gene model construction	Scyliorhinus torazame	adult_telencephalon	Hara, Y et al., Nat. Ecol. Evol. 2, 1761–1771, 2018
DRR111802	gene model construction	Scyliorhinus torazame	adult_hypothalamus	Hara, Y et al., Nat. Ecol. Evol. 2, 1761–1771, 2018
DRR111803	gene model construction	Scyliorhinus torazame	adult_diencephalon_part	Hara, Y et al., Nat. Ecol. Evol. 2, 1761–1771, 2018
DRR111804	gene model construction	Scyliorhinus torazame	adult_saccus_vasculosus	Hara, Y et al., Nat. Ecol. Evol. 2, 1761–1771, 2018
DRR111805	gene model construction	Scyliorhinus torazame	adult_optic_tectum	Hara, Y et al., Nat. Ecol. Evol. 2, 1761–1771, 2018
DRR111806	gene model construction	Scyliorhinus torazame	adult_metencephalon	Hara, Y et al., Nat. Ecol. Evol. 2, 1761–1771, 2018
DRR111807	gene model construction	Scyliorhinus torazame	adult_medulla_oblongata	Hara, Y et al., Nat. Ecol. Evol. 2, 1761–1771, 2018
DRR111808	gene model construction	Scyliorhinus torazame	adult_spinal_cord	Hara, Y et al., Nat. Ecol. Evol. 2, 1761–1771, 2018
DRR111809	gene model construction	Scyliorhinus torazame	adult_pituitary_part	Hara, Y et al., Nat. Ecol. Evol. 2, 1761–1771, 2018
DRR111810	gene model construction	Scyliorhinus torazame	adult_hypophysis_ventral_lobe	Hara, Y et al., Nat. Ecol. Evol. 2, 1761–1771, 2018
DRR111811	gene model construction	Scyliorhinus torazame	adult_gallbladder	Hara, Y et al., Nat. Ecol. Evol. 2, 1761–1771, 2018
DRR111812	gene model construction	Scyliorhinus torazame	adult_rectal_gland	Hara, Y et al., Nat. Ecol. Evol. 2, 1761–1771, 2018
DRR111813	gene model construction	Scyliorhinus torazame	adult_interrenal_gland	Hara, Y et al., Nat. Ecol. Evol. 2, 1761–1771, 2018
DRR111814	gene model construction	Scyliorhinus torazame	adult_epigonal_organ	Hara, Y et al., Nat. Ecol. Evol. 2, 1761–1771, 2018
DRR111815	gene model construction	Scyliorhinus torazame	adult_rectum	Hara, Y et al., Nat. Ecol. Evol. 2, 1761–1771, 2018
DRR111816	gene model construction	Scyliorhinus torazame	adult_olfactory_bulb	Hara, Y et al., Nat. Ecol. Evol. 2, 1761–1771, 2018
DRR111817	gene model construction	Scyliorhinus torazame	adult_eye	Hara, Y et al., Nat. Ecol. Evol. 2, 1761–1771, 2018
DRR111818	gene model construction	Scyliorhinus torazame	adult_atrium_of_the_heart	Hara, Y et al., Nat. Ecol. Evol. 2, 1761–1771, 2018
DRR111819	gene model construction	Scyliorhinus torazame	adult_ventricle_of_the_heart	Hara, Y et al., Nat. Ecol. Evol. 2, 1761–1771, 2018
DRR111820	gene model construction	Scyliorhinus torazame	adult_liver	Hara, Y et al., Nat. Ecol. Evol. 2, 1761–1771, 2018
DRR111821	gene model construction	Scyliorhinus torazame	adult_stomach	Hara, Y et al., Nat. Ecol. Evol. 2, 1761–1771, 2018
DRR111822	gene model construction	Scyliorhinus torazame	adult_intestine	Hara, Y et al., Nat. Ecol. Evol. 2, 1761–1771, 2018
DRR111823	gene model construction	Scyliorhinus torazame	adult_pancreas	Hara, Y et al., Nat. Ecol. Evol. 2, 1761–1771, 2018
DRR111824	gene model construction	Scyliorhinus torazame	adult_spleen	Hara, Y et al., Nat. Ecol. Evol. 2, 1761–1771, 2018
DRR111825	gene model construction	Scyliorhinus torazame	adult_kidney	Hara, Y et al., Nat. Ecol. Evol. 2, 1761–1771, 2018
DRR111826	gene model construction	Scyliorhinus torazame	adult_skeletal_muscle	Hara, Y et al., Nat. Ecol. Evol. 2, 1761–1771, 2018
DRR111827	gene model construction	Scyliorhinus torazame	adult_testis	Hara, Y et al., Nat. Ecol. Evol. 2, 1761–1771, 2018
DRR111828	gene model construction	Scyliorhinus torazame	adult_epididymis	Hara, Y et al., Nat. Ecol. Evol. 2, 1761–1771, 2018
DRR111829	gene model construction	Scyliorhinus torazame	adult_leydig_organ	Hara, Y et al., Nat. Ecol. Evol. 2, 1761–1771, 2018
DRR111830	gene model construction	Scyliorhinus torazame	adult_gill	Hara, Y et al., Nat. Ecol. Evol. 2, 1761–1771, 2018
DRR111831	gene model construction	Scyliorhinus torazame	adult_olfactory_epithelium	Hara, Y et al., Nat. Ecol. Evol. 2, 1761–1771, 2018
DRR111832	gene model construction	Scyliorhinus torazame	adult_tongue_epithelium	Hara, Y et al., Nat. Ecol. Evol. 2, 1761–1771, 2018
DRR111833	gene model construction	Scyliorhinus torazame	adult_oral_epithelium	Hara, Y et al., Nat. Ecol. Evol. 2, 1761–1771, 2018
DRR111834	gene model construction	Scyliorhinus torazame	adult_skin_epithelium	Hara, Y et al., Nat. Ecol. Evol. 2, 1761–1771, 2018
DRR377332	dosage compensation	Hemitrygon akajei	female_kidney	Aburatani et al., Front. Physiol. 13, 2022
DRR377333	dosage compensation	Hemitrygon akajei	male_kidney	Aburatani et al., Front. Physiol. 13, 2022
DRR377334	dosage compensation	Hemitrygon akajei	female_kidney	Aburatani et al., Front. Physiol. 13, 2022
DRR377335	dosage compensation	Hemitrygon akajei	male_kidney	Aburatani et al., Front. Physiol. 13, 2022
DRR377336	dosage compensation	Hemitrygon akajei	female_kidney	Aburatani et al., Front. Physiol. 13, 2022
DRR377337	dosage compensation	Hemitrygon akajei	female_kidney	Aburatani et al., Front. Physiol. 13, 2022
